# Retroelement Hypomethylation Links Hypoxia Signaling, Immune Phenotypes, and Survival in Clear Cell Renal Cell Carcinoma

**DOI:** 10.64898/2026.05.01.722263

**Authors:** Chinaza F. Nnam, Erick A. Mboya, Yiping Li, Minghui Zhang, Fred Kolling, Laurent Perrard, Thomas J. Palys, Elizabeth Pflugradt, Patricia A. Pioli, Marc Ernstoff, John D. Seigne, Jason R. Pettus, Bing Ren, Li Song, Brock C. Christensen, Lucas A. Salas

**Affiliations:** Department of Cancer Biology, Guarini School of Graduate and Advanced Studies, Dartmouth College, Hanover, NH, USA; Department of Epidemiology, Geisel School of Medicine, Dartmouth College, Lebanon, NH, USA; Department of Microbiology and Immunology, Guarini School of Graduate and Advanced Studies, Dartmouth College, Hanover, NH, USA; Department of Biomedical Data Science, Geisel School of Medicine, Dartmouth College, Lebanon, NH, USA; Department of Molecular and Systems Biology, Geisel School of Medicine, Dartmouth College, Lebanon, NH, USA; Dartmouth Hitchcock Medical Center. Lebanon, New Hampshire; Dartmouth Cancer Center Shared Resources

**Author notes:** Corresponding: Lucas A. Salas.

**Keywords:** clear cell renal cell carcinoma, DNA methylation, retroelements, prognosis, immune response, hypoxia signaling

## Abstract

**Background:** Retrotransposable elements (RE) comprise approximately 45% of the human genome and are typically repressed by DNA methylation to preserve genomic integrity. In cancer, global DNA hypomethylation can lead to RE derepression, resulting in genomic instability and activation of innate immune pathways through viral mimicry. While individual RE classes have been examined in clear cell renal cell carcinoma (ccRCC), the integrated epigenetic landscape of multiple RE families and their clinical relevance remain incompletely characterized.

**Methods:** We performed a genome-wide prediction of DNA methylation across three major RE classes (Alu, LINE-1, and LTR elements) using a validated computational framework applied to Illumina methylation array data from two independent ccRCC tumor cohorts. Integrated unsupervised clustering of RE methylation profiles was used to define the epigenetic subtypes. Associations with clinicopathologic variables, tumor immune microenvironment composition (DNA Methylation-derived), hypoxia signaling, innate immune activation, and overall survival were evaluated. Prognostic relevance was assessed using multivariable Cox regression models adjusting for age, sex, AJCC stage or AUA risk group, and immune and angiogenic tumor microenvironment features. Key findings were then externally validated in CPTAC-ccRCC and independently replicated in an institutional Dartmouth Cancer Center (DCC) cohort with matched methylation and RNA-sequencing data.

**Results:** Integrated clustering identified three reproducible RE methylation subtypes, Repressed, Transient, and Active. In the discovery cohort, the Active subtype showed significantly worse overall survival than the Repressed subtype, with a graded survival pattern across RE methylation states that persisted after multivariable adjustment. RE hypomethylation was associated with reduced EPAS1 (HIF2A) expression, increased immune infiltration, elevated PD-1 expression, and heightened cGAS-STING and interferon signaling, consistent with an immune-inflamed yet immunosuppressed tumor state. In the external CPTAC validation cohort, RE methylation subtypes recapitulated key molecular features and showed supportive survival trends. In the independent DCC replication cohort, an Active RE state was again associated with poorer survival, lower EPAS1 expression, increased PD-1 expression, greater CD8 T-cell and Treg infiltration, and elevated T-cell exhaustion signatures, supporting the reproducibility of the prognostic and immune-exhausted phenotype across cohorts.

**Conclusions:** We identified RE methylation subtypes with distinct molecular, immunologic, and prognostic features in ccRCC. External validation in CPTAC and independent replication in DCC support the robustness of this RE methylation framework across large-scale and institutional cohorts. These findings highlight the prognostic potential of RE methylation profiles and support their integration into molecular classification strategies to improve risk stratification in ccRCC.
