## Supplementary material for "Retroelement Hypomethylation Links Hypoxia Signaling, Immune Phenotypes, and Survival in Clear Cell Renal Cell Carcinoma": TableS1

### Sheet: S1A
Table S1A: cGAS-STING signature gene list
Genes
CGAS
STING
TKB1
IKBKE
IRF3
POLG
ENPP1
TREX

### Sheet: S1B
Table S1B: Interferon Stimulated Genes Set
Genes
BST2
CXCL10
CXCL11
DDX58
DHX58
GBP1
GBP4
GBP5
GPP2
HERC5
IF127
IFI35
IFI44
IFI44L
IFI6
IFIH1
IFIT1
IFIT2
IFIT3
IRF7
IRF9
ISG15
ISG20
LGP2
MX1
MX2
OAS1
OAS2
OAS3
OASL
PLSCR1
RSAD2
SECTM1
STAT1
USP18

### Sheet: S1C
Table S1C: T Cell Terminal Exhaustion Gene List
Genes
TOX
EOMES
PRDM1
BATF
PDCD1
NR4A1–3
HAVCR2
TIGIT
CTLA4
LAG3
CD39

### Sheet: S1D
Table S1D: T Cell Progenitor Exhaustion Gene List
Genes
TCF7
CCR7
CXCR5
IL7R
