## Supplementary material for "Retroelement Hypomethylation Links Hypoxia Signaling, Immune Phenotypes, and Survival in Clear Cell Renal Cell Carcinoma": TableS2

### Sheet: S2A TCGA
Table S2A: Difefrentially Methylated Positions (DMPs) between Active vs Repressed RE Groups in TCGA cohort
Index	seqnames	start	end	width...4	strand	width...6	swScore	milliDiv	milliDel	milliIns	genoLeft	repName	repClass	repFamily	repStart	repEnd	repLeft	InNM	InNR	InTSS	In5UTR	InCDS	InExon	In3UTR	width...26	name	type	index	EntrezGene	GeneSymbol	logFC	P.Value
Alu_0002673	chr1	9654778	9655089	312	+	312	2271	106	0	22	-239301333	AluSz	SINE	Alu	1	305	-7	45171	357	357	45171	NA	NA	NA	77384	NM_005026	NM	45171	5293	PIK3CD	-1.72936	4.92280798186411e-34
Alu_0231283	chr3	50338298	50338579	282	-	282	2281	85	0	0	-147956980	AluSq2	SINE	Alu	-31	282	1	23304|56056|73063|73046|73058	NA	73058|73046	23304	56056|73063	NA	NA	11151	NM_001206957	NM	23304	11186	RASSF1	-1.39113	9.14130801551553e-31
Alu_0231283	chr3	50338298	50338579	282	-	282	2281	85	0	0	-147956980	AluSq2	SINE	Alu	-31	282	1	23304|56056|73063|73046|73058	NA	73058|73046	23304	56056|73063	NA	NA	11049	NM_007182	NM	56056	11186	RASSF1	-1.39113	9.14130801551553e-31
Alu_0231283	chr3	50338298	50338579	282	-	282	2281	85	0	0	-147956980	AluSq2	SINE	Alu	-31	282	1	23304|56056|73063|73046|73058	NA	73058|73046	23304	56056|73063	NA	NA	11049	NM_170714	NM	73063	11186	RASSF1	-1.39113	9.14130801551553e-31
Alu_0375462	chr6	33273818	33273890	73	+	73	606	82	0	0	-137532089	AluSx	SINE	Alu	42	114	-198	24509|61078|16777|58656|26287	NA	16777|58656|24509|61078	NA	26287	NA	NA	4437	NM_022551	NM	26287	6222	RPS18	-1.01964	6.5064526807242e-22
Alu_0403924	chr6	30491805	30492100	296	-	296	2277	88	0	20	-140313879	AluSx3	SINE	Alu	-21	290	1	35257	NA	NA	NA	35257	NA	NA	4686	NM_005516	NM	35257	3133	HLA-E	-1.03975	3.96722513108164e-24
ERV_0055291	chr2	38515437	38515973	537	+	537	3227	112	99	17	-203677556	LTR18B	LTR	ERVL	1	586	-28	NA	32513	32513	NA	32513	32513	NA	57103	NR_110259	NR	32513	101929596	LINC02613	1.5099	7.02307926496288e-15
ERV_0114241	chr3	67655198	67656030	833	+	833	5116	129	55	62	-130639529	LTR12	LTR	ERV1	1	826	0	8200|25964	41657|41656	8200|25964	NA	NA	NA	NA	92414	NR_109993	NR	41656	101927111	SUCLG2-DT	-1.35911	5.29727053780493e-35
ERV_0114241	chr3	67655198	67656030	833	+	833	5116	129	55	62	-130639529	LTR12	LTR	ERV1	1	826	0	8200|25964	41657|41656	8200|25964	NA	NA	NA	NA	293016	NR_109992	NR	41657	101927111	SUCLG2-DT	-1.35911	5.29727053780493e-35
ERV_0272220	chr6	30322509	30322788	280	-	280	4456	102	74	8	-140483191	LTR8	LTR	ERV1	0	691	391	NA	49552|49554|49555|49556|49557	NA	NA	NA	NA	NA	92096	NR_052012	NR	49552	414778	HCG17	-1.07842	1.9375976168805e-14
ERV_0272220	chr6	30322509	30322788	280	-	280	4456	102	74	8	-140483191	LTR8	LTR	ERV1	0	691	391	NA	49552|49554|49555|49556|49557	NA	NA	NA	NA	NA	39760	NR_024052	NR	49554	414777	HCG18	-1.07842	1.9375976168805e-14
ERV_0272220	chr6	30322509	30322788	280	-	280	4456	102	74	8	-140483191	LTR8	LTR	ERV1	0	691	391	NA	49552|49554|49555|49556|49557	NA	NA	NA	NA	NA	39760	NR_024053	NR	49555	414777	HCG18	-1.07842	1.9375976168805e-14
ERV_0272220	chr6	30322509	30322788	280	-	280	4456	102	74	8	-140483191	LTR8	LTR	ERV1	0	691	391	NA	49552|49554|49555|49556|49557	NA	NA	NA	NA	NA	39760	NR_102326	NR	49556	414777	HCG18	-1.07842	1.9375976168805e-14
ERV_0272220	chr6	30322509	30322788	280	-	280	4456	102	74	8	-140483191	LTR8	LTR	ERV1	0	691	391	NA	49552|49554|49555|49556|49557	NA	NA	NA	NA	NA	39760	NR_102327	NR	49557	414777	HCG18	-1.07842	1.9375976168805e-14
ERV_0272555	chr6	33274599	33274831	233	-	233	525	187	140	66	-137531148	MLT1C	LTR	ERVL-MaLR	-145	322	54	26287	NA	NA	NA	26287	NA	NA	4437	NM_022551	NM	26287	6222	RPS18	-1.21725	5.4271144378117e-24
ERV_0309882	chr7	37353224	37353900	677	-	677	4516	111	32	18	-121992073	LTR12_	LTR	ERV1	0	688	2	50512|65705|31008	NA	31008	50512|65705|31008	NA	31008	NA	596421	NM_001206480	NM	50512	9844	ELMO1	-1.21919	9.82475525613947e-25
ERV_0309882	chr7	37353224	37353900	677	-	677	4516	111	32	18	-121992073	LTR12_	LTR	ERV1	0	688	2	50512|65705|31008	NA	31008	50512|65705|31008	NA	31008	NA	596047	NM_014800	NM	65705	9844	ELMO1	-1.21919	9.82475525613947e-25
ERV_0309882	chr7	37353224	37353900	677	-	677	4516	111	32	18	-121992073	LTR12_	LTR	ERV1	0	688	2	50512|65705|31008	NA	31008	50512|65705|31008	NA	31008	NA	500763	NM_001206482	NM	31008	9844	ELMO1	-1.21919	9.82475525613947e-25
ERV_0445858	chr12	8681349	8682152	804	+	804	2197	219	113	71	-124593157	MER21C	LTR	ERVL	9	938	0	47350	10579|25661	10579|25661|47350	47350	NA	10579|25661|47350	NA	101492	NR_147945	NR	10579	57494	RIMKLB	1.02126	1.30011968279032e-15
ERV_0445858	chr12	8681349	8682152	804	+	804	2197	219	113	71	-124593157	MER21C	LTR	ERVL	9	938	0	47350	10579|25661	10579|25661|47350	47350	NA	10579|25661|47350	NA	101492	NR_123740	NR	25661	57494	RIMKLB	1.02126	1.30011968279032e-15
ERV_0445858	chr12	8681349	8682152	804	+	804	2197	219	113	71	-124593157	MER21C	LTR	ERVL	9	938	0	47350	10579|25661	10579|25661|47350	47350	NA	10579|25661|47350	NA	95515	NM_001352267	NM	47350	57494	RIMKLB	1.02126	1.30011968279032e-15
ERV_0549151	chr16	252992	253265	274	-	274	286	306	122	58	-90085080	MLT1J	LTR	ERVL-MaLR	-7	505	212	19938|27309	20977	NA	19938|27309	NA	NA	NA	31273	NM_032039	NM	19938	83986	FAM234A	-1.09752	1.01598201756748e-21
ERV_0549151	chr16	252992	253265	274	-	274	286	306	122	58	-90085080	MLT1J	LTR	ERVL-MaLR	-7	505	212	19938|27309	20977	NA	19938|27309	NA	NA	NA	35398	NR_104317	NR	20977	83986	FAM234A	-1.09752	1.01598201756748e-21
ERV_0549151	chr16	252992	253265	274	-	274	286	306	122	58	-90085080	MLT1J	LTR	ERVL-MaLR	-7	505	212	19938|27309	20977	NA	19938|27309	NA	NA	NA	31273	NM_001284497	NM	27309	83986	FAM234A	-1.09752	1.01598201756748e-21
L1_0246020	chr4	3203024	3203178	155	-	155	493	296	90	45	-187011377	L1ME1	LINE	L1	-270	5909	5753	47477	NA	NA	NA	47477	NA	NA	169280	NM_002111	NM	47477	3064	HTT	-1.25129	2.59099267598878e-23
L1_0366293	chr6	31812631	31812819	189	-	189	1807	176	84	27	-138993160	L1MB2	LINE	L1	-2	6169	5970	53295	NA	NA	53295	NA	NA	NA	5665	NM_005527	NM	53295	3305	HSPA1L	-1.01852	9.49111437036857e-21
L1_0465092	chr8	143461214	143461813	600	+	600	937	291	60	31	-1676823	L1ME1	LINE	L1	5346	5989	-190	49320	NA	NA	NA	49320	NA	NA	103789	NM_015117	NM	49320	23144	ZC3H3	-1.05666	6.87172810458322e-25
L1_0585001	chr11	69425638	69426207	570	+	570	2144	201	38	75	-65660415	L1MC2	LINE	L1	5797	6344	0	52508	NA	52508	52508	52508	52508	NA	3970	NM_001319657	NM	52508	102724265	LINC02953	-1.20202	2.21713860053413e-26
L1_0595670	chr11	2385704	2386303	600	-	600	1384	269	43	34	-132700319	L1ME2z	LINE	L1	-591	5853	5254	7271|12105	NA	NA	7271	12105	NA	NA	21243	NM_001297649	NM	7271	975	CD81	-1.04883	8.47116650387924e-30
L1_0595670	chr11	2385704	2386303	600	-	600	1384	269	43	34	-132700319	L1ME2z	LINE	L1	-591	5853	5254	7271|12105	NA	NA	7271	12105	NA	NA	20088	NM_004356	NM	12105	975	CD81	-1.04883	8.47116650387924e-30
L1_0760775	chr16	473740	474009	270	-	270	563	228	102	12	-89864336	L1MC1	LINE	L1	-174	6170	5842	24221|68837|41472	NA	41472	NA	24221|68837	NA	NA	97363	NM_014700	NM	24221	9727	RAB11FIP3	1.44413	6.55395734909606e-12
L1_0760775	chr16	473740	474009	270	-	270	563	228	102	12	-89864336	L1MC1	LINE	L1	-174	6170	5842	24221|68837|41472	NA	41472	NA	24221|68837	NA	NA	97363	NM_001370401	NM	68837	9727	RAB11FIP3	1.44413	6.55395734909606e-12

### Sheet: S2B CPTAC-TCGA COMMON
Table S2B: Common DMPs between DMPs found from both TCGA-KIRC and CPTAC-ccRCC analyses
cohort	Position	logFC	AveExpr	t	Pvalue	adj.P.val	B
TCGA	ERV_0177373	-0.0248503	0.93272	-3.49549	0.000544501	0.000829135	-2.17688
CPTAC	ERV_0177373	-0.0197584	0.904273	-4.24933	3.59555e-05	0.0244737	1.24105

### Sheet: S2C DCC
Index	logFC	AveExpr	t	P.Value	adj.P.Val	B	seqnames	start	end	width	strand	width.1	swScore	milliDiv	milliDel	milliIns	genoLeft	repName	repClass	repFamily	repStart	repEnd	repLeft	InNM	InNR	InTSS	In5UTR	InCDS	InExon	In3UTR	name	type	index	EntrezGene	GeneSymbol
ERV_0258658	-1.1175	1.65465	-8.91119	1.13091e-14	7.22798e-10	22.4715	chr6	87725465	87725934	NA	+	470	1068	304	77	38	-83080045	MLT1N2	LTR	ERVL-MaLR	3	496	-66	NA	NA	NA	NA	NA	NA	NA	NA	NA	NA	NA	NA
L1_0398684	-1.66338	0.880828	-8.43726	1.35286e-13	4.32326e-09	20.1558	chr7	55538615	55538881	101555	+	267	436	294	47	65	-103807092	L1ME4b	LINE	L1	427	674	-218	65913|65914|65915|43105|65918|15100|25285|46727|60682|65917|53833|52554	NA	65918|43105|52554	65917|65913|65914|65915|52554	15100|25285|46727|60682|53833|52554	52554	NA	NM_001321249	NM	65913	81552	VOPP1
Alu_0197807	1.38176	0.971326	7.83043	3.11749e-12	5.24015e-08	17.2243	chr3	50303988	50304296	12493	+	309	2316	81	3	26	-147991263	AluSc8	SINE	Alu	2	303	-8	55761|45333|55758|55759|55760	72547	45333|55758|55759|55760|72547	55761	NA	NA	NA	NM_153281	NM	55761	3373	HYAL1
Alu_0801919	-1.03996	1.48002	-7.79034	3.82793e-12	5.24015e-08	17.0323	chr14	89510661	89510955	462986	+	295	2169	115	3	3	-17532763	AluSz	SINE	Alu	1	295	-17	62031	NA	NA	62031	NA	NA	NA	NM_001085471	NM	62031	1112	FOXN3
L1_0508703	-1.14076	1.70931	-7.51436	1.56049e-11	1.4248e-07	15.7182	chr9	132382284	132382649	31303	+	366	1509	266	114	24	-6012068	L1MC4	LINE	L1	7241	7627	-415	528|62208	13341	NA	NA	62208|528	NA	NA	NM_001205296	NM	528	7270	TTF1
L1_0149412	-1.08835	1.49248	-7.436	2.31957e-11	1.85313e-07	15.3474	chr2	237868615	237869147	52484	-	533	374	365	125	39	-4324382	L1M5	LINE	L1	-3054	3092	2508	33665|38334	NA	NA	33665	38334	NA	NA	NM_001308353	NM	33665	10267	RAMP1
ERV_0235902	1.03291	0.862325	7.37065	3.22513e-11	2.29031e-07	15.0391	chr5	73154185	73154308	NA	-	124	243	288	162	75	-108383951	MLT1M	LTR	ERVL-MaLR	-474	198	63	NA	NA	NA	NA	NA	NA	NA	NA	NA	NA	NA	NA
L1_0634779	-2.55194	-2.13316	-7.1999	7.59716e-11	4.41416e-07	14.2377	chr12	124774624	124774882	NA	+	259	1792	250	74	83	-8500427	L1ME1	LINE	L1	5428	5718	-461	NA	NA	NA	NA	NA	NA	NA	NA	NA	NA	NA	NA
Alu_1028384	1.3029	0.480594	6.91344	3.15005e-10	1.3422e-06	12.9073	chr19	4339034	4339372	NA	-	339	1884	142	0	83	-54278244	AluSx1	SINE	Alu	-1	311	1	16654|37729	NA	16654|37729	NA	NA	NA	NA	NA	NA	NA	NA	NA
L1_0574849	1.21984	0.687146	6.87321	3.84019e-10	1.44375e-06	12.722	chr11	1304912	1305253	35262	+	342	355	370	55	35	-133781369	L1MEd	LINE	L1	2167	2515	-3631	1526|18268|41863|49301	NA	NA	NA	1526|41863|49301|18268	NA	NA	NM_019009	NM	1526	54472	TOLLIP
L1_0574850	1.21799	0.670323	6.79561	5.62037e-10	1.99564e-06	12.3657	chr11	1305448	1305784	35262	+	337	592	305	49	60	-133780838	L1MC5a	LINE	L1	1778	2067	-710	1526|18268|41863|49301	NA	NA	NA	1526|41863|49301|18268	NA	NA	NM_019009	NM	1526	54472	TOLLIP
L1_0673188	-1.18413	1.23722	-6.78194	6.00969e-10	2.02156e-06	12.3031	chr13	114313063	114313481	NA	+	419	2056	174	75	26	-50847	L1MB3	LINE	L1	5706	6154	-29	41279|48816|48817	NA	41279|48816|48817	NA	NA	NA	NA	NA	NA	NA	NA	NA
ERV_0040693	-1.89999	0.531731	-6.72741	7.84493e-10	2.38759e-06	12.0539	chr1	159077080	159077518	NA	-	439	364	276	75	48	-89878904	MER41E	LTR	ERV1	0	572	177	35203|39895	NA	39895|35203	NA	NA	NA	NA	NA	NA	NA	NA	NA
ERV_0632714	1.37009	0.0805738	6.69127	9.356e-10	2.59987e-06	11.8891	chr21	37449237	37449645	149804	-	409	1126	272	78	12	-9260338	MLT1J1	LTR	ERVL-MaLR	0	444	7	9114|13786|13787|13785|56106|28433|28432	NA	NA	13785	9114|13786|13787|28433|28432|56106	NA	NA	NM_001396	NM	9114	1859	DYRK1A
Alu_0068252	1.10684	0.685342	6.61295	1.36884e-09	2.91622e-06	11.5333	chr1	45338745	45339062	11229	-	318	1798	138	32	50	-203617360	AluJb	SINE	Alu	0	312	1	4072|14995|41275|42259|57798|18310|40224|60228|52638|54991|54993|4069|46548|14151	72379|73364	14151	4072|60228|14995|57798|18310|52638|54991|54993|4069|46548	40224|41275|42259	NA	NA	NM_001293192	NM	4072	4595	MUTYH
Alu_1122243	1.06572	0.685417	6.59585	1.48706e-09	2.97007e-06	11.4558	chr22	45605080	45605304	1216	-	225	1681	98	0	18	-5213164	AluSx	SINE	Alu	-91	221	1	NA	56838	NA	NA	NA	NA	NA	NR_131244	NR	56838	100506737	LINC01589
L1_0833194	-1.11163	0.835261	-6.48807	2.50178e-09	4.44157e-06	10.9695	chr19	8052135	8052319	NA	-	185	756	223	75	5	-50565297	L1MB7	LINE	L1	-47	6137	5939	51556|56036	NA	51556|56036	NA	NA	NA	NA	NA	NA	NA	NA	NA
Alu_0740739	1.24348	0.771355	6.39093	3.98617e-09	5.79372e-06	10.534	chr12	56001119	56001422	8250	-	304	2363	99	3	0	-77273887	AluSx	SINE	Alu	-6	306	2	14343|22060|34392	NA	NA	14343|22060|34392	NA	NA	NA	NM_000456	NM	14343	6821	SUOX
L1_0361355	-1.00381	1.98551	-6.30603	5.9749e-09	7.63747e-06	10.1558	chr6	524975	525144	208004	-	170	418	268	52	35	-170280835	L1MEb	LINE	L1	-5895	175	3	65572	49112	NA	NA	65572	NA	NA	NR_073064	NR	49112	55770	EXOC2
Alu_0154073	1.11318	0.899803	6.29819	6.20153e-09	7.77174e-06	10.121	chr2	44275062	44275354	NA	-	293	2272	99	3	3	-197918175	AluSx	SINE	Alu	-14	298	6	23752	NA	23752	NA	NA	NA	NA	NA	NA	NA	NA	NA
Alu_0002673	-1.47722	0.939522	-6.24627	7.93317e-09	9.3895e-06	9.89091	chr1	9654778	9655089	77384	+	312	2271	106	0	22	-239301333	AluSz	SINE	Alu	1	305	-7	45171	357	357	45171	NA	NA	NA	NM_005026	NM	45171	5293	PIK3CD
L1_0574760	1.39697	1.38945	6.20278	9.7434e-09	1.13224e-05	9.69889	chr11	657564	658127	51535	+	564	704	320	104	25	-134428495	L1MC3	LINE	L1	7377	7990	-5	616|47646|46312	NA	NA	NA	616|46312|47646	NA	NA	NM_001293634	NM	616	10522	DEAF1
L1_0823482	-1.26768	0.955595	-6.17996	1.08506e-08	1.2176e-05	9.59835	chr18	79962732	79963435	NA	-	704	2051	269	91	6	-409850	L1MB7	LINE	L1	-9	6175	5406	24487	NA	24487	NA	NA	NA	NA	NA	NA	NA	NA	NA
Alu_0264105	-1.58065	0.596882	-6.10788	1.52254e-08	1.56952e-05	9.28196	chr4	56818377	56818676	12010	+	300	2148	110	0	13	-133395879	AluSx3	SINE	Alu	1	296	-15	44733|9614|65820|65821|65822|65823	67378|67377|67379	NA	NA	9614|44733|65822|65823|65820|65821	NA	NA	NM_021114	NM	44733	6691	SPINK2
L1_0415487	-1.34809	0.468185	-6.07087	1.8105e-08	1.78337e-05	9.1202	chr7	1753362	1753831	NA	-	470	2875	228	81	75	-157592142	L1MD2	LINE	L1	-10	6349	5853	NA	NA	NA	NA	NA	NA	NA	NA	NA	NA	NA	NA
Alu_0359340	1.1806	-1.00308	6.048	2.01458e-08	1.89688e-05	9.02047	chr5	140546943	140547208	147765	-	266	2035	128	0	4	-40991051	AluSz	SINE	Alu	-47	265	1	48034|1823	NA	1823	NA	48034	NA	NA	NM_020690	NM	48034	404734	ANKHD1-EIF4EBP3
Alu_0060165	1.06586	1.90198	6.03422	2.14827e-08	1.93384e-05	8.96049	chr1	24742886	24743178	NA	-	293	2332	92	3	0	-224213244	AluSx	SINE	Alu	-18	294	1	NA	NA	NA	NA	NA	NA	NA	NA	NA	NA	NA	NA
Alu_1054041	1.05874	1.7503	6.02544	2.23805e-08	1.98668e-05	8.92226	chr19	55683355	55683652	20573	-	298	1929	164	3	7	-2933964	AluSx	SINE	Alu	-15	297	1	52108|58707|20127|11177	NA	NA	NA	11177|20127|52108|58707	NA	NA	NM_013333	NM	52108	29924	EPN1
ERV_0153818	-1.0974	0.214905	-5.98737	2.67166e-08	2.24676e-05	8.75694	chr4	7646659	7646844	550290	+	186	805	194	65	0	-182567711	MLT1B	LTR	ERVL-MaLR	192	390	0	68939	NA	NA	NA	68939	NA	NA	NM_020777	NM	68939	57537	SORCS2
Alu_0365412	1.13379	1.75612	5.8987	4.02725e-08	2.89206e-05	8.37393	chr5	173623066	173623375	NA	-	310	2463	100	0	0	-7914884	AluSx4	SINE	Alu	0	310	1	NA	NA	NA	NA	NA	NA	NA	NA	NA	NA	NA	NA
ERV_0552231	1.09892	0.19889	5.86571	4.68816e-08	3.22188e-05	8.23215	chr16	22614282	22614888	NA	-	607	2686	231	42	11	-67723457	LTR53-int	LTR	ERVL	0	3556	2506	NA	NA	NA	NA	NA	NA	NA	NA	NA	NA	NA	NA
L1_0633020	-1.06402	-0.754272	-5.63643	1.3326e-07	6.87183e-05	7.25803	chr12	113426292	113426527	15897	+	236	495	229	38	131	-19848782	L1MC5	LINE	L1	8856	9068	-236	7166|71553	NA	NA	7166|71553	NA	NA	NA	NM_001304993	NM	7166	113675	SDSL
ERV_0458692	1.2785	0.783144	5.60221	1.55465e-07	7.40495e-05	7.11443	chr12	119699496	119699581	191530	+	86	293	231	3	35	-13575728	MLT1H2	LTR	ERVL-MaLR	67	189	-360	20843|52417	NA	NA	NA	20843|52417	NA	NA	NM_001206999	NM	20843	11113	CIT
L1_0556171	-1.03766	-0.452736	-5.60087	1.56411e-07	7.40495e-05	7.10877	chr10	22436143	22436455	2505	-	313	449	318	55	16	-111360967	L1ME1	LINE	L1	-25	6154	5829	NA	6361	NA	NA	NA	6361	NA	NR_036533	NR	6361	100499489	LINC03027
Alu_0997704	-1.33661	0.130723	-5.57459	1.76007e-07	7.86653e-05	6.99881	chr19	909515	909829	16717	+	315	2271	118	0	16	-57707787	AluSx	SINE	Alu	2	311	-1	10415	NA	NA	NA	10415	NA	NA	NM_138774	NM	10415	91300	R3HDM4
L1_0509459	-1.47279	-1.03976	-5.37139	4.34202e-07	0.000140157	6.15818	chr9	136711619	136711847	NA	+	229	426	291	127	9	-1682870	L1M4	LINE	L1	5265	5524	-655	62517	NA	62517	NA	NA	NA	NA	NA	NA	NA	NA	NA
L1_0614778	1.2288	1.56782	5.36864	4.39482e-07	0.000141149	6.14693	chr11	126327140	126327582	45946	-	443	1230	241	91	27	-8759040	L1MC4	LINE	L1	-370	7672	7199	14529|25407	NA	NA	NA	14529|25407	NA	NA	NM_001350236	NM	14529	28960	DCPS
ERV_0309814	1.24031	1.04436	5.19721	9.2831e-07	0.000213421	5.45176	chr7	36460890	36461411	NA	-	522	1925	212	129	71	-122884562	MLT1F2	LTR	ERVL-MaLR	0	560	4	NA	NA	NA	NA	NA	NA	NA	NA	NA	NA	NA	NA
ERV_0549151	-1.08834	0.257183	-5.16468	1.06821e-06	0.000233811	5.32136	chr16	252992	253265	35398	-	274	286	306	122	58	-90085080	MLT1J	LTR	ERVL-MaLR	-7	505	212	19938|27309	20977	NA	19938|27309	NA	NA	NA	NR_104317	NR	20977	83986	FAM234A
L1_0595354	-1.68313	-1.02078	-5.14742	1.15062e-06	0.000247609	5.25234	chr11	269022	270041	NA	-	1020	2595	221	77	33	-134816581	L1MB4	LINE	L1	-6	6174	5089	NA	NA	NA	NA	NA	NA	NA	NA	NA	NA	NA	NA
Alu_1005776	-1.07118	0.655839	-5.10384	1.38718e-06	0.000282353	5.07875	chr19	12945235	12945509	NA	+	275	2032	69	65	7	-45672107	AluSx1	SINE	Alu	1	292	-20	23512|55450|38890	57123	23512|55450|57123|38890	NA	NA	NA	NA	NA	NA	NA	NA	NA
L1_0244290	-1.67708	-0.982433	-5.09868	1.41815e-06	0.00028683	5.05825	chr4	184268065	184268394	NA	+	330	365	311	100	15	-5946161	L1M6	LINE	L1	1136	1496	-5000	NA	NA	NA	NA	NA	NA	NA	NA	NA	NA	NA	NA
L1_0365349	-1.1927	0.139452	-5.05011	1.74472e-06	0.000327596	4.86593	chr6	26367016	26367422	13162	-	407	727	286	111	20	-144438557	L1ME3G	LINE	L1	-148	776	328	27097|30039|15212|21352|15213	NA	15213	30039|15212|21352	27097	NA	NA	NM_001197248	NM	27097	11118	BTN3A2
Alu_1016297	-1.3342	-1.01449	-5.0128	2.04423e-06	0.00036192	4.71896	chr19	39336284	39336551	NA	+	268	1952	127	0	4	-19281065	AluSz6	SINE	Alu	1	267	-45	63431|71880	NA	63431|71880	NA	NA	NA	NA	NA	NA	NA	NA	NA
L1_0786020	1.06074	-1.40982	4.98238	2.32494e-06	0.000399446	4.59964	chr17	3048121	3048587	NA	-	467	444	333	113	49	-80208854	L1M5	LINE	L1	-1744	4402	3915	NA	NA	NA	NA	NA	NA	NA	NA	NA	NA	NA	NA
Alu_1118598	1.01965	-2.61362	4.96753	2.47532e-06	0.000417031	4.54154	chr22	37696601	37696647	NA	-	47	365	85	0	0	-13121821	AluSq2	SINE	Alu	-63	250	204	29023	NA	29023	NA	NA	NA	NA	NA	NA	NA	NA	NA
ERV_0055291	1.0869	0.658363	4.67262	8.39902e-06	0.000990418	3.41072	chr2	38515437	38515973	57103	+	537	3227	112	99	17	-203677556	LTR18B	LTR	ERVL	1	586	-28	NA	32513	32513	NA	32513	32513	NA	NR_110259	NR	32513	101929596	LINC02613
