## Supplementary material for "Retroelement Hypomethylation Links Hypoxia Signaling, Immune Phenotypes, and Survival in Clear Cell Renal Cell Carcinoma": TableS3

### Sheet: S3A
Table S3A: HRs and 95%CI results based on clustering common TCGA and CPTAC-dervived betas
k=3, clustering with TCGA/CPTAC shared top 4k variable loci
full cohort: n=243
complete-cases cohort: n=167
Survival Outcome	dataset (n)	Subtype vs Repressed	HR (95% CI)	P value
OS	243	Transient	4.791 (1.22–18.818)	0.0248
OS	243	Active	2.109 (0.832–5.348)	0.116
OS	167	Transient	3.139 (0.726–13.573)	0.126
OS	167	Active	2.714 (0.755–9.754)	0.126
PFS	243	Transient	2.537 (0.83–7.758)	0.103
PFS	243	Active	1.059 (0.399–2.807)	0.909
PFS	167	Transient	1.807 (0.439–7.436)	0.412
PFS	167	Active	1.147 (0.337–3.904)	0.826
k=2, clustering on TCGA/CPTAC shared top 4k variable loci
Survival Outcome	N	Subtype vs Repressed	HR (95% CI)	P value
OS	243	Active_Transient	2.705 (1.044–7.008)	0.0405
OS	167	Active_Transient	2.840 (0.836–9.650)	0.0945
PFS	243	Active_Transient	1.420 (0.553–3.644)	0.466
PFS	167	Active_Transient	1.341 (0.437–4.114)	0.607

### Sheet: S3B
Table S3B: HRs and 95%CI results based on clustering CPTAC only-dervived betas
k=3, clustering with CPTAC top 4k variable loci
full cohort: n=243
complete-cases cohort: n=167
Survival Outcome	N	Subtype vs Repressed	HR (95% CI)	P value
OS	243	Transient	7.998 (0.942–67.869)	0.0567
OS	243	Active	1.668 (0.472–5.899)	0.427
OS	167	Transient	6.119 (1.429–26.204)	0.0147
OS	167	Active	2.082 (0.745–5.822)	0.162
PFS	243	Transient	2.629 (0.266–25.938)	0.408
PFS	243	Active	1.511 (0.415–5.499)	0.531
PFS	167	Transient	3.469 (0.704–17.100)	0.126
PFS	167	Active	1.324 (0.441–3.975)	0.617
k=2, clustering with CPTAC top 4k variable loci
Survival Outcome	N	Comparison vs Repressed	HR (95% CI)	P value
OS	243	Active_Transient	2.532 (0.705–9.089)	0.154
OS	167	Active_Transient	2.659 (1.031–6.859)	0.0431
PFS	243	Active_Transient	1.758 (0.436–7.087)	0.428
PFS	167	Active_Transient	1.678 (0.623–4.525)	0.306
